# Genome-informed microscopy reveals infections of uncultivated carbon-fixing archaea by lytic viruses in Earth’s crust

**DOI:** 10.1101/2020.07.22.215848

**Authors:** Janina Rahlff, Victoria Turzynski, Sarah P. Esser, Indra Monsees, Till L.V. Bornemann, Perla Abigail Figueroa-Gonzalez, Frederik Schulz, Tanja Woyke, Andreas Klingl, Cristina Moraru, Alexander J. Probst

**Affiliations:** University of Duisburg-Essen, Department of Chemistry, Environmental Microbiology and Biotechnology (EMB), Group for Aquatic Microbial Ecology, Universitätsstraße 5, 45141 Essen, Germany; DOE Joint Genome Institute, 1 Cyclotron Rd, Berkeley, CA, 94720, USA; Plant Development & Electron Microscopy, Biocenter LMU Munich, Großhaderner Str. 2-4, 82152 Planegg-Martinsried, Germany; Institute for Chemistry and Biology of the Marine Environment (ICBM), Carl-von-Ossietzky-University Oldenburg, PO Box 2503, Carl-von-Ossietzky-Straße 9-11, 26111, Oldenburg, Germany

## Abstract

The continental subsurface houses a major portion of life’s abundance and diversity, yet little is known about viruses infecting microbes that reside there. Here, we used a combination of metagenomics and genome-informed microscopy to show that highly abundant carbon-fixing organisms of the uncultivated genus Candidatus Altiarchaeum are frequent targets of previously unrecognized viruses in the deep subsurface. Analysis of CRISPR spacer matches displayed resistances of Ca. Altiarchaea against eight predicted viral clades, which showed genomic relatedness across continents but little similarity to previously identified viruses. Based on metagenomic information, we tagged and imaged a putatively viral genome rich in protospacers using fluorescence microscopy. Virus-targeted genomeFISH revealed a lytic lifestyle of the respective virus and challenges previous predictions that lysogeny prevails as the dominant viral lifestyle in the subsurface. CRISPR development over time and imaging of 18 samples from one subsurface ecosystem suggest a sophisticated interplay of viral diversification and adapting CRISPR-mediated resistances of Ca. Altiarchaeum. We conclude that infections of primary producers with lytic viruses followed by cell lysis potentially jump-start heterotrophic carbon cycling in these subsurface ecosystems.
