## Supplementary material for "Genome-informed microscopy reveals infections of uncultivated carbon-fixing archaea by lytic viruses in Earth’s crust": Table S5

### Sheet: Tabelle1
Table S5 Virus Orthologous Groups (VOG) on Altiarchaeota virus genomes
Predicted viral clade	Sample	VOG hits (e-value)
Altivir_1_MSIC	MSI_0.1µm_2018	n.a.
	MSI_post_0.1µm_2018	n.a.
	MSI_BF2018	n.a.
	MSI_BF2012	n.a.
Altivir_2_MSIC	MSI_0.1µm_2018	VOG00075 (8.0e-46), Modification methylase HpaI; VOG00080 (8.1e-09), DNA polymerase; VOG00474 (1.3e-06), Exonuclease subunit 2; VOG00475 (3.3e-12), hypothetical protein; VOG01631 (5.1e-20), DNA polymerase; VOG02648 (1.3e-08), hypothetical protein; VOG05839 (1.2e-07), Uncharacterized protein 094L; VOG09652 (6.9e-37), DNA polymerase; VOG17362 (2.1e-11), Overcoming lysogenization defect protein;
	MSI_BF2018	VOG00075 (8.0e-46), Modification methylase HpaI; VOG00080 (8.1e-09); DNA polymerase; VOG00173 (1.6e-06), Putative protein p17; VOG00474 (1.3e-06), Exonuclease subunit 2; VOG00475 (3.3e-12), hypothetical protein; VOG01631 (5.1e-20), DNA polymerase; VOG02648 (1.3e-08), hypothetical protein; VOG05839 (1.2e-07), Uncharacterized protein 094L; VOG09652 (6.9e-37), DNA polymerase; VOG17362 (4.6e-14), Ove…
	MSI_BF2012	VOG00075 (8.0e-46), Modification methylase HpaI; VOG00080 (8.1e-09), DNA polymerase; VOG00173 (8.7e-07), Putative protein p17; VOG00474 (1.3e-06), Exonuclease subunit 2; VOG00475 (3.3e-12), hypothetical protein; VOG01631 (5.1e-20), DNA polymerase; VOG02648 (1.3e-08), hypothetical protein; VOG05839 (1.2e-07), Uncharacterized protein 094L; VOG09652 (6.9e-37), DNA polymerase; VOG17362 (4.6e-14), Ove…
Altivir_3_ACLF	ACLF	n.a.
Altivir_4_ACLFT	ACLF	VOG00025 (1.4e-33), Putative transposase in snaA-snaB intergenic region; VOG02244 (7.6e-07), Glycosyltransferase family 2; VOG15118 (1.1e-20), Hypothetical protein; VOG15438 (1.1e-07), Hypothetical protein
Altivir_5_ACLFC	ACLF	n.a.
Altivir_6_ACLF	ACLF	n.a.
Altivir_7_ACLF	ACLF	VOG00061 (4.3e-08), DNA ligase; VOG00162 (1.3e-36), RNA ligase 2; VOG00269 (1.8e-06), Holin-like protein 24.1
Altivir_8_HURLH,C	HURL_250m	VOG00103 (8.1e-26), Uncharacterized nin region protein ORF290; VOG00153 (9.7e-23), hypothetical protein; VOG00155 (2.0e-09), Capsid fiber protein; VOG00216 (1.6e-13), Terminase, large subunit; VOG00275 (2.7e-06), Minor capsid protein; VOG00670 (1.3e-06), Terminase, large subunit gp19; VOG01773 (3.1e-19), hypothetical protein; VOG02621 (5.9e-07), hypothetical protein; VOG07754 (2.0e-67), DNA repli…
Ccircular genome
Hcarries hallmark genes
Tpotential transposon
Note: No Altiarchaeota viruses were detected in samples from HURL (140 m) and GA
