## Supplementary material for "Genome-informed microscopy reveals infections of uncultivated carbon-fixing archaea by lytic viruses in Earth’s crust": Table S7

### Sheet: protein_anno
Altivir_#_Protein_#	Sample type	Uniref100_hit	%_Identity	Alignment_l	Query_l	Target_l	e value	bitscore	HHpred_hit	HHpred_annotation	HHpred_probability	e value	PHMMR_hit	PHMMR_annotation	e value	bit score	DELTA-BLAST_Annotation	Max Score	Total Score	Query cover	e-Value	Per. Ident	Accession
Altivir_1_MSI_1	BF2012	no hit								no hit				no hit			arginase [Pantoea cypripedii]	53.1	53.1	0.35	5e-05	20.00%	WP_084879047.1
Altivir_1_MSI_2	BF2012	no hit							4HMJ_A	Thermonuclease (E.C.3.1.31.1); nuclease, hyperstable, pdTp, ionizable group; HET: THP; 1.35A {Staphylococcus aureus} SCOP: b.40.1.1;	97.87	0.000019	A0A286TV10_9BACT	Uncharacterized protein	5.1e-11	3.9	hypothetical protein DRJ45_06245 [Thermoprotei archaeon]	86.3	86.3	0.45	1e-14	34.42%	RLE69762.1
Altivir_1_MSI_3	BF2012	no hit							4HMJ_A	Thermonuclease (E.C.3.1.31.1); nuclease, hyperstable, pdTp, ionizable group; HET: THP; 1.35A {Staphylococcus aureus} SCOP: b.40.1.1;	99.83	2.8e-19		no hit			hypothetical protein DRP02_12385 [Candidatus Heimdallarchaeota archaeon]	54.7	54.7	0.62	2e-06	34.04%	RLI68526.1
Altivir_1_MSI_4	BF2012	no hit								no hit				no hit			no hit
Altivir_1_MSI_5	BF2012	no hit								no hit			X1XA48_ACYPI	Uncharacterized protein	9.5e-14	5.0	geranylgeranyl transferase type i beta subunit [Stemphylium lycopersici]	56.6	56.6	0.47	1e-07	37.50%	KNG49133.1
Altivir_1_MSI_6	BF2012	no hit								no hit			G3IM62_CRIGR	Mucin-like domain-containing protein	4.2e-23	2.3	winged helix-turn-helix transcriptional regulator [Methanocaldococcus sp. FS406-22]	61.6	61.6	0.41	3e-07	22.32%	WP_012979933.1
Altivir_1_MSI_7	BF2012	no hit								no hit				no hit			no hit
Altivir_1_MSI_8	BF2012	no hit								no hit				no hit			no hit
Altivir_1_MSI_9	BF2012	UniRef100_A0A497RRP5 Uncharacterized protein n=1 Tax=Archaeoglobales archaeon TaxID=2250258 RepID=A0A497RRP5_9EURY	29.5	349	328	360	3.4e-27132.5			no hit				no hit			hypothetical protein DRP58_08640 [Spirochaetes bacterium]	164	164	0.84	2e-44	35.19%	RKX83486.1
Altivir_1_MSI_10	BF2012	no hit								no hit			S4RYK3_PETMA	Uncharacterized protein	2.2e-06	6.5	no hit
Altivir_1_MSI_11	BF2012	no hit								no hit				no hit			no hit
Altivir_1_MSI_12	BF2012	no hit								no hit				no hit			hypothetical protein COZ31_10665 [Nitrospirae bacterium CG_4_10_14_3_um_filter_44_29]	68.6	68.6	0.66	5e-11	31.50%	PIX87386.1
Altivir_1_MSI_13	BF2012	no hit								no hit				no hit			hypothetical protein DMG62_16150 [Acidobacteria bacterium]	62.8	62.8	0.94	7e-09	22.77%	PYY21949.1
Altivir_1_MSI_14	BF2012	no hit								no hit				no hit			no hit
Altivir_1_MSI_1	BF2018	no hit							4HMJ_A	Thermonuclease (E.C.3.1.31.1); nuclease, hyperstable, pdTp, ionizable group; HET: THP; 1.35A {Staphylococcus aureus} SCOP: b.40.1.1	99.83	2.8e-19	A0A286TV10_9BACT	Uncharacterized protein	4.6e-08	18.1	MULTISPECIES: thermonuclease family protein [Staphylococcus]	76.6	76.6	0.24	2e-12	23.39%	WP_039645926.1
Altivir_1_MSI_2	BF2018	no hit							4HMJ_A	Thermonuclease (E.C.3.1.31.1); nuclease, hyperstable, pdTp, ionizable group; HET: THP; 1.35A {Staphylococcus aureus} SCOP: b.40.1.1	99.83	2.8e-19		no hit			hypothetical protein DRP02_12385 [Candidatus Heimdallarchaeota archaeon]	54.7	54.7	0.62	2e-06	34.04%	RLI68526.1
Altivir_1_MSI_3	BF2018	no hit								no hit				no hit			no hit
Altivir_1_MSI_4	BF2018	no hit								no hit			X1XA48_ACYPI	Uncharacterized protein	9.5e-14	5.0	geranylgeranyl transferase type i beta subunit [Stemphylium lycopersici]	56.6	56.6	0.47	1e-07	37.50%	KNG49133.1
Altivir_1_MSI_5	BF2018	no hit								no hit			G3IM62_CRIGR	Mucin-like domain-containing protein	4.2e-23	2.3	winged helix-turn-helix transcriptional regulator [Methanocaldococcus sp. FS406-22]	61.6	61.6	0.41	3e-07	22.32%	WP_012979933.1
Altivir_1_MSI_6	BF2018	no hit								no hit				no hit			no hit
Altivir_1_MSI_7	BF2018	no hit								no hit				no hit			no hit
Altivir_1_MSI_8	BF2018	UniRef100_A0A497RRP5 Uncharacterized protein n=1 Tax=Archaeoglobales archaeon TaxID=2250258 RepID=A0A497RRP5_9EURY	29.5	349	328	360	3.4e-27	132.5		no hit				no hit			hypothetical protein DRP58_08640 [Spirochaetes bacterium]	164	164	0.84	2e-44	35.19%	RKX83486.1
Altivir_1_MSI_9	BF2018	no hit								no hit			S4RYK3_PETMA	Uncharacterized protein	2.2e-06	6.5	no hit
Altivir_1_MSI_10	BF2018	no hit								no hit				no hit			no hit
Altivir_1_MSI_11	BF2018	no hit								no hit				no hit			hypothetical protein COZ31_10665 [Nitrospirae bacterium CG_4_10_14_3_um_filter_44_29]	68.6	68.6	0.66	5e-11	31.50%	PIX87386.1
Altivir_1_MSI_12	BF2018	no hit								no hit				no hit			hypothetical protein DMG62_16150 [Acidobacteria bacterium]	62.8	62.8	0.94	7e-09	22.77%	PYY21949.1
Altivir_1_MSI_13	BF2018	no hit								no hit				no hit			no hit
Altivir_1_MSI_1	>0.1 µm	no hit							4HMJ_A	Thermonuclease (E.C.3.1.31.1); nuclease, hyperstable, pdTp, ionizable group; HET: THP; 1.35A {Staphylococcus aureus} SCOP: b.40.1.1;	99.83	2.8e-19	A0A286TV10_9BACT	Uncharacterized protein	4.6e-08	18.1	MULTISPECIES: thermonuclease family protein [Staphylococcus]	76.6	76.6	0.24	2e-12	23.39%	WP_039645926.1
Altivir_1_MSI_2	>0.1 µm	no hit							4HMJ_A	Thermonuclease (E.C.3.1.31.1); nuclease, hyperstable, pdTp, ionizable group; HET: THP; 1.35A {Staphylococcus aureus} SCOP: b.40.1.1;	99.83	2.8e-19		no hit			hypothetical protein DRP02_12385 [Candidatus Heimdallarchaeota archaeon]	54.7	54.7	0.62	2e-06	34.04%	RLI68526.1
Altivir_1_MSI_3	>0.1 µm	no hit								no hit				no hit			no hit
Altivir_1_MSI_4	>0.1 µm	no hit								no hit			X1XA48_ACYPI	Uncharacterized protein	9.5e-14	5.0	geranylgeranyl transferase type i beta subunit [Stemphylium lycopersici]	56.6	56.6	0.47	1e-07	37.50%	KNG49133.1
Altivir_1_MSI_5	>0.1 µm	no hit								no hit			G3IM62_CRIGR	Mucin-like domain-containing protein	4.2e-23	2.3	winged helix-turn-helix transcriptional regulator [Methanocaldococcus sp. FS406-22]	61.6	61.6	0.41	3e-07	22.32%	WP_012979933.1
Altivir_1_MSI_6	>0.1 µm	no hit								no hit				no hit			no hit
Altivir_1_MSI_7	>0.1 µm	no hit								no hit				no hit			no hit
Altivir_1_MSI_8	>0.1 µm	UniRef100_A0A497RRP5 Uncharacterized protein n=1 Tax=Archaeoglobales archaeon TaxID=2250258 RepID=A0A497RRP5_9EURY	29.5	349	328	360	3.4e-27	132.5		no hit				no hit			hypothetical protein DRP58_08640 [Spirochaetes bacterium]	164	164	0.84	2e-44	35.19%	RKX83486.1
Altivir_1_MSI_9	>0.1 µm	no hit								no hit			S4RYK3_PETMA	Uncharacterized protein	2.2e-06	6.5	no hit
Altivir_1_MSI_10	>0.1 µm	no hit								no hit				no hit			no hit
Altivir_1_MSI_11	>0.1 µm	no hit								no hit				no hit			hypothetical protein COZ31_10665 [Nitrospirae bacterium CG_4_10_14_3_um_filter_44_29]	68.6	68.6	0.66	5e-11	31.50%	PIX87386.1
Altivir_1_MSI_12	>0.1 µm	no hit								no hit				no hit			hypothetical protein DMG62_16150 [Acidobacteria bacterium]	62.8	62.8	0.94	7e-09	22.77%	PYY21949.1
Altivir_1_MSI_13	>0.1 µm	no hit								no hit				no hit			no hit
Altivir_1_MSI_1	<0.1 µm	no hit							4HMJ_A	Thermonuclease (E.C.3.1.31.1); nuclease, hyperstable, pdTp, ionizable group; HET: THP; 1.35A {Staphylococcus aureus} SCOP: b.40.1.1;	99.83	2.8e-19	A0A286TV10_9BACT	Uncharacterized protein	4.6e-08	18.1	MULTISPECIES: thermonuclease family protein [Staphylococcus]	76.6	76.6	0.24	2e-12	23.39%	WP_039645926.1
Altivir_1_MSI_2	<0.1 µm	no hit							4HMJ_A	Thermonuclease (E.C.3.1.31.1); nuclease, hyperstable, pdTp, ionizable group; HET: THP; 1.35A {Staphylococcus aureus} SCOP: b.40.1.1;	99.83	2.8e-19		no hit			hypothetical protein DRP02_12385 [Candidatus Heimdallarchaeota archaeon]	54.7	54.7	0.62	2e-06	34.04%	RLI68526.1
Altivir_1_MSI_3	<0.1 µm	no hit								no hit				no hit			no hit
Altivir_1_MSI_4	<0.1 µm	no hit								no hit			X1XA48_ACYPI	Uncharacterized protein	9.5e-14	5.0	geranylgeranyl transferase type i beta subunit [Stemphylium lycopersici]	56.6	56.6	0.47	1e-07	37.50%	KNG49133.1
Altivir_1_MSI_5	<0.1 µm	no hit								no hit			G3IM62_CRIGR	Mucin-like domain-containing protein	4.2e-23	2.3	winged helix-turn-helix transcriptional regulator [Methanocaldococcus sp. FS406-22]	61.6	61.6	0.41	3e-07	22.32%	WP_012979933.1
Altivir_1_MSI_6	<0.1 µm	no hit								no hit				no hit			no hit
Altivir_1_MSI_7	<0.1 µm	no hit								no hit				no hit			no hit
Altivir_1_MSI_8	<0.1 µm	UniRef100_A0A497RRP5 Uncharacterized protein n=1 Tax=Archaeoglobales archaeon TaxID=2250258 RepID=A0A497RRP5_9EURY	29.5	349	328	360	3.4e-27132.5			no hit				no hit			hypothetical protein DRP58_08640 [Spirochaetes bacterium]	164	164	0.84	2e-44	35.19%	RKX83486.1
Altivir_1_MSI_9	<0.1 µm	no hit								no hit			S4RYK3_PETMA	Uncharacterized protein	2.2e-06	6.5	no hit
Altivir_1_MSI_10	<0.1 µm	no hit								no hit				no hit			no hit
Altivir_1_MSI_11	<0.1 µm	no hit								no hit				no hit			hypothetical protein COZ31_10665 [Nitrospirae bacterium CG_4_10_14_3_um_filter_44_29]	68.6	68.6	0.66	5e-11	31.50%	PIX87386.1
Altivir_1_MSI_12	<0.1 µm	no hit								no hit				no hit			hypothetical protein DMG62_16150 [Acidobacteria bacterium]	62.8	62.8	0.94	7e-09	22.77%	PYY21949.1
Altivir_1_MSI_13	<0.1 µm	no hit								no hit				no hit			no hit
														no hit
Altivir_2_MSI_1	BF2012	no hit								no hit
Altivir_2_MSI_2	BF2012	UniRef100_A0A1I7IF29 Uncharacterized protein n=1 Tax=Alicyclobacillus macrosporangiidus TaxID=392015 RepID=A0A1I7IF29_9BACL	46.6	73	137	135	3.5e-10	74.7	PF07410.11	Phage_Gp111 ; Streptococcus thermophilus bacteriophage Gp111 protein	99.1	2.6e-13
Altivir_2_MSI_3	BF2012	no hit							4R7S_A	Tetratricopeptide repeat protein; TPR family protein, Structural Genomics; HET: EDO, MSE; 2.39A {Parabacteroides merdae ATCC 43184}	99.95	2.3e-27
Altivir_2_MSI_4	BF2012	no hit								no hit
Altivir_2_MSI_5	BF2012	UniRef100_A0A098E8V9 Modification methylase MboII n=1 Tax=groundwater metagenome TaxID=717931 RepID=A0A098E8V9_9ZZZZ	49.3	306	307	263	1.4e-70	276.6	1G60_B	Adenine-specific Methyltransferase MboIIA (E.C.2.1.1.72); STRUCTURAL GENOMICS, MORAXELLA BOVIS, DNA; HET: SAM; 1.74A {Moraxella bovis} SCOP: c.66.1.11; Related PDB entries: 1G60_A	100	1.7e-34
Altivir_2_MSI_6	BF2012	no hit								no hit
Altivir_2_MSI_7	BF2012	no hit								no hit
Altivir_2_MSI_8	BF2012	no hit								no hit
Altivir_2_MSI_9	BF2012	no hit								no hit
Altivir_2_MSI_10	BF2012	no hit								no hit
Altivir_2_MSI_11	BF2012	no hit								no hit
Altivir_2_MSI_12	BF2012	no hit								no hit
Altivir_2_MSI_13	BF2012	no hit								no hit
Altivir_2_MSI_14	BF2012	no hit								no hit
Altivir_2_MSI_15	BF2012	no hit								no hit
Altivir_2_MSI_16	BF2012	no hit								no hit
Altivir_2_MSI_17	BF2012	no hit								no hit
Altivir_2_MSI_18	BF2012	no hit								no hit
Altivir_2_MSI_19	BF2012	no hit								no hit
Altivir_2_MSI_20	BF2012	no hit								no hit
Altivir_2_MSI_21	BF2012	no hit								no hit
Altivir_2_MSI_22	BF2012	no hit								no hit
Altivir_2_MSI_23	BF2012	no hit								no hit
Altivir_2_MSI_24	BF2012	no hit								no hit
Altivir_2_MSI_25	BF2012	no hit								no hit
Altivir_2_MSI_26	BF2012	no hit								no hit
Altivir_2_MSI_27	BF2012	no hit								no hit
Altivir_2_MSI_28	BF2012	no hit								no hit
Altivir_2_MSI_29	BF2012	no hit								no hit
Altivir_2_MSI_30	BF2012	UniRef100_A0A098EAW4 AAA_15 domain-containing protein n=1 Tax=groundwater metagenome TaxID=717931 RepID=A0A098EAW4_9ZZZZ	41.6	423	301	423	6.8e-67	264.2	cd03295	ABC_OpuCA_Osmoprotection; ATP-binding cassette domain of the osmoprotectant transporter. OpuCA is a the ATP binding component of a bacterial solute transporter that serves a protective role to cells growing in a hyperosmolar environment.	99.97	7.8e-31
Altivir_2_MSI_31	BF2012	UniRef100_A0A497GG61 DNA_pol_B_2 domain-containing protein n=1 Tax=Thermoprotei archaeon TaxID=2250277 RepID=A0A497GG61_9CREN	31.2	648	633	598	1.8e-61	247.3	2PY5_A	DNA polymerase (E.C.2.7.7.7)/DNA; protein-dna complex, REPLICATION, TRANSFERASE-DNA COMPLEX; HET: EDO; 1.6A {Bacillus phage phi29} SCOP: c.55.3.5, e.8.1.1; Related PDB entries: 2EX3_A 1XHX_D 1XHX_B 2PZS_D 1XHX_C 2PYJ_B 2PZS_B 1XHX_A 2PYJ_A 2PZS_C 2PZS_A 2PYL_A 1XHZ_D 1XHZ_B 1XHZ_C 2EX3_I 1XHZ_A 2PY5_B 2EX3_E 2EX3_C 1XI1_B 2EX3_K 1XI1_A 2EX3_G	100	8.6e-44
Altivir_2_MSI_32	BF2012	no hit								no hit
Altivir_2_MSI_33	BF2012	no hit								no hit
Altivir_2_MSI_34	BF2012	no hit								no hit
Altivir_2_MSI_35	BF2012	no hit								no hit
Altivir_2_MSI_36	BF2012	no hit								no hit
Altivir_2_MSI_37	BF2012	no hit								no hit
Altivir_2_MSI_38	BF2012	no hit								no hit
Altivir_2_MSI_39	BF2012	no hit								no hit
Altivir_2_MSI_1	BF2018	no hit								no hit
Altivir_2_MSI_2	BF2018	UniRef100_A0A1I7IF29 Uncharacterized protein n=1 Tax=Alicyclobacillus macrosporangiidus TaxID=392015 RepID=A0A1I7IF29_9BACL	46.6	73	137	135	3.5e-10	74.7	PF07410.11	; Phage_Gp111 ; Streptococcus thermophilus bacteriophage Gp111 protein	99.1	2.6e-13
Altivir_2_MSI_3	BF2018	no hit							4R7S_A	Tetratricopeptide repeat protein; TPR family protein, Structural Genomics; HET: EDO, MSE; 2.39A {Parabacteroides merdae ATCC 43184}	99.95	2.3e-27
Altivir_2_MSI_4	BF2018	no hit								no hit
Altivir_2_MSI_5	BF2018	UniRef100_A0A098E8V9 Modification methylase MboII n=1 Tax=groundwater metagenome TaxID=717931 RepID=A0A098E8V9_9ZZZZ	49.3	306	307	263	1.4e-70	276.6	6K0W_C	Adenine specific DNA methyltransferase (Mod); DNA methyltransferase, sinefungin, DNA BINDING; HET: SFG; 2.65A {Helicobacter pylori 26695}; Related PDB entries: 6K0W_D 6K0W_B 6K0W_A	100	1.5e-35
Altivir_2_MSI_6	BF2018	no hit								no hit
Altivir_2_MSI_7	BF2018	no hit								no hit
Altivir_2_MSI_8	BF2018	no hit								no hit
Altivir_2_MSI_9	BF2018	no hit								no hit
Altivir_2_MSI_10	BF2018	no hit								no hit
Altivir_2_MSI_11	BF2018	no hit								no hit
Altivir_2_MSI_12	BF2018	no hit								no hit
Altivir_2_MSI_13	BF2018	no hit								no hit
Altivir_2_MSI_14	BF2018	no hit								no hit
Altivir_2_MSI_15	BF2018	no hit								no hit
Altivir_2_MSI_16	BF2018	no hit								no hit
Altivir_2_MSI_17	BF2018	no hit								no hit
Altivir_2_MSI_18	BF2018	no hit								no hit
Altivir_2_MSI_19	BF2018	no hit								no hit
Altivir_2_MSI_20	BF2018	no hit								no hit
Altivir_2_MSI_21	BF2018	no hit								no hit
Altivir_2_MSI_22	BF2018	no hit								no hit
Altivir_2_MSI_23	BF2018	no hit								no hit
Altivir_2_MSI_24	BF2018	no hit								no hit
Altivir_2_MSI_25	BF2018	no hit								no hit
Altivir_2_MSI_26	BF2018	no hit								no hit
Altivir_2_MSI_27	BF2018	no hit								no hit
Altivir_2_MSI_28	BF2018	no hit								no hit
Altivir_2_MSI_29	BF2018	no hit								no hit
Altivir_2_MSI_30	BF2018	no hit								no hit
Altivir_2_MSI_31	BF2018	UniRef100_A0A098EAW4 AAA_15 domain-containing protein n=1 Tax=groundwater metagenome TaxID=717931 RepID=A0A098EAW4_9ZZZZ	41.6	423	301	423	6.8e-67	264.2	4I99_A	Chromosome partition protein Smc, Putative; winged-helix domain and SMC head; HET: PO4, MSE; 2.3A {Pyrococcus furiosus}; Related PDB entries: 4I99_B	99.89	5.3e-24
Altivir_2_MSI_32	BF2018	UniRef100_A0A497GG61 DNA_pol_B_2 domain-containing protein n=1 Tax=Thermoprotei archaeon TaxID=2250277 RepID=A0A497GG61_9CREN	31.2	648	633	598	1.8e-61	247.3	2PY5_A	DNA polymerase (E.C.2.7.7.7)/DNA; protein-dna complex, REPLICATION, TRANSFERASE-DNA COMPLEX; HET: EDO; 1.6A {Bacillus phage phi29} SCOP: c.55.3.5, e.8.1.1; Related PDB entries: 2EX3_A 1XHX_D 1XHX_B 2PZS_D 1XHX_C 2PYJ_B 2PZS_B 1XHX_A 2PYJ_A 2PZS_C 2PZS_A 2PYL_A 1XHZ_D 1XHZ_B 1XHZ_C 2EX3_I 1XHZ_A 2PY5_B 2EX3_E 2EX3_C 1XI1_B 2EX3_K 1XI1_A 2EX3_G	100	8.6e-44
Altivir_2_MSI_33	BF2018	no hit								no hit
Altivir_2_MSI_34	BF2018	no hit								no hit
Altivir_2_MSI_35	BF2018	no hit								no hit
Altivir_2_MSI_36	BF2018	no hit								no hit
Altivir_2_MSI_37	BF2018	no hit								no hit
Altivir_2_MSI_38	BF2018	no hit								no hit
Altivir_2_MSI_39	BF2018	no hit								no hit
Altivir_2_MSI_40	BF2018	no hit								no hit
Altivir_2_MSI_41	BF2018	no hit								no hit
Altivir_2_MSI_42	BF2018	no hit								no hit
Altivir_2_MSI_43	BF2018	no hit								no hit
Altivir_2_MSI_1	>0.1 µm	no hit								no hit
Altivir_2_MSI_2	>0.1 µm	no hit								no hit
Altivir_2_MSI_3	>0.1 µm	UniRef100_A0A098E8V9 Modification methylase MboII n=1 Tax=groundwater metagenome TaxID=717931 RepID=A0A098E8V9_9ZZZZ	49.3	306	307	263	1.4e-70	276.6	6K0W_C	Adenine specific DNA methyltransferase (Mod); DNA methyltransferase, sinefungin, DNA BINDING; HET: SFG; 2.65A {Helicobacter pylori 26695}; Related PDB entries: 6K0W_D 6K0W_B 6K0W_A	100	1.5e-35
Altivir_2_MSI_4	>0.1 µm	no hit								no hit
Altivir_2_MSI_5	>0.1 µm	no hit								no hit
Altivir_2_MSI_6	>0.1 µm	no hit								no hit
Altivir_2_MSI_7	>0.1 µm	no hit								no hit
Altivir_2_MSI_8	>0.1 µm	no hit								no hit
Altivir_2_MSI_9	>0.1 µm	no hit								no hit
Altivir_2_MSI_10	>0.1 µm	no hit								no hit
Altivir_2_MSI_11	>0.1 µm	no hit								no hit
Altivir_2_MSI_12	>0.1 µm	no hit								no hit
Altivir_2_MSI_13	>0.1 µm	no hit								no hit
Altivir_2_MSI_14	>0.1 µm	no hit								no hit
Altivir_2_MSI_15	>0.1 µm	no hit								no hit
Altivir_2_MSI_16	>0.1 µm	no hit								no hit
Altivir_2_MSI_17	>0.1 µm	no hit								no hit
Altivir_2_MSI_18	>0.1 µm	no hit								no hit
Altivir_2_MSI_19	>0.1 µm	no hit								no hit
Altivir_2_MSI_20	>0.1 µm	no hit								no hit
Altivir_2_MSI_21	>0.1 µm	no hit								no hit
Altivir_2_MSI_22	>0.1 µm	no hit								no hit
Altivir_2_MSI_23	>0.1 µm	no hit								no hit
Altivir_2_MSI_24	>0.1 µm	no hit								no hit
Altivir_2_MSI_25	>0.1 µm	no hit								no hit
Altivir_2_MSI_26	>0.1 µm	no hit								no hit
Altivir_2_MSI_27	>0.1 µm	no hit								no hit
Altivir_2_MSI_28	>0.1 µm	no hit								no hit
Altivir_2_MSI_29	>0.1 µm	UniRef100_A0A098EAW4 AAA_15 domain-containing protein n=1 Tax=groundwater metagenome TaxID=717931 RepID=A0A098EAW4_9ZZZZ	41.6	423	301	423	6.8e-67	264.2	cd03295	ABC_OpuCA_Osmoprotection; ATP-binding cassette domain of the osmoprotectant transporter. OpuCA is a the ATP binding component of a bacterial solute transporter that serves a protective role to cells growing in a hyperosmolar environment.	99.97	7.8e-31
Altivir_2_MSI_30	>0.1 µm	UniRef100_A0A497GG61 DNA_pol_B_2 domain-containing protein n=1 Tax=Thermoprotei archaeon TaxID=2250277 RepID=A0A497GG61_9CREN	31.2	648	633	598	1.8e-61	247.3	4FVM_A	DNA polymerase alpha catalytic subunit; DNA Polymerase, DNA replication, TRANSFERASE; 2.3A {Saccharomyces cerevisiae}; Related PDB entries: 4FYD_B 4FYD_A 4FXD_B 4FXD_A 4B08_A	100	2.9e-31
Altivir_2_MSI_31	>0.1 µm	no hit								no hit
Altivir_2_MSI_32	>0.1 µm	no hit								no hit
Altivir_2_MSI_33	>0.1 µm	no hit								no hit
Altivir_2_MSI_34	>0.1 µm	no hit								no hit
Altivir_2_MSI_35	>0.1 µm	no hit								no hit
Altivir_3_ACLF_1		UniRef100_A0A1W9MEA7 Uncharacterized protein n=1 Tax=Candidatus Altiarchaeales archaeon A3 TaxID=1933927 RepID=A0A1W9MEA7_9ARCH	89.1	552	996	1263	1.2e-288	1002.7		no hit
Altivir_3_ACLF_2		UniRef100_A0A1W9MNN8 Uncharacterized protein n=1 Tax=Candidatus Altiarchaeales archaeon A3 TaxID=1933927 RepID=A0A1W9MNN8_9ARCH	100	244	245	244	9.6e-128	466.1		no hit
Altivir_3_ACLF_3		UniRef100_A0A1W9MNH2 Uncharacterized protein n=1 Tax=Candidatus Altiarchaeales archaeon A3 TaxID=1933927 RepID=A0A1W9MNH2_9ARCH	100	64	65	64	1.5e-27	131.3		no hit
Altivir_3_ACLF_4		UniRef100_A0A1W9MQA9 Uncharacterized protein n=1 Tax=Candidatus Altiarchaeales archaeon A3 TaxID=1933927 RepID=A0A1W9MQA9_9ARCH	100	355	356	355	2e-195	691.4		no hit
Altivir_3_ACLF_5		UniRef100_A0A1W9MNC2 Uncharacterized protein n=1 Tax=Candidatus Altiarchaeales archaeon A3 TaxID=1933927 RepID=A0A1W9MNC2_9ARCH	100	59	60	59	8.1e-20	105.5		no hit
Altivir_3_ACLF_6		UniRef100_A0A1W9MNE3 Uncharacterized protein n=1 Tax=Candidatus Altiarchaeales archaeon A3 TaxID=1933927 RepID=A0A1W9MNE3_9ARCH	100	66	67	66	1.6e-21	111.3		no hit
Altivir_3_ACLF_7		UniRef100_A0A1W9MND8 Uncharacterized protein n=1 Tax=Candidatus Altiarchaeales archaeon A3 TaxID=1933927 RepID=A0A1W9MND8_9ARCH	100	98	99	98	7.5e-47	196.1		no hit
Altivir_3_ACLF_8		UniRef100_A0A1W9MNB5 Uncharacterized protein n=1 Tax=Candidatus Altiarchaeales archaeon A3 TaxID=1933927 RepID=A0A1W9MNB5_9ARCH	100	542	543	542	4.9e-281	976.5		no hit
Altivir_3_ACLF_9		UniRef100_A0A1W9MN87 Uncharacterized protein n=1 Tax=Candidatus Altiarchaeales archaeon A3 TaxID=1933927 RepID=A0A1W9MN87_9ARCH	100	180	391	189	5e-78	301.6		no hit
Altivir_3_ACLF_10		UniRef100_A0A1W9MNM3 Uncharacterized protein n=1 Tax=Candidatus Altiarchaeales archaeon A3 TaxID=1933927 RepID=A0A1W9MNM3_9ARCH	100	84	85	84	5.1e-36	159.8		no hit
Altivir_3_ACLF_11		UniRef100_A0A1W9MNG4 Uncharacterized protein n=1 Tax=Candidatus Altiarchaeales archaeon A3 TaxID=1933927 RepID=A0A1W9MNG4_9ARCH	87.7	423	425	403	7.4e-184	653.3		no hit
Altivir_3_ACLF_12		UniRef100_A0A1W9MQA0 Uncharacterized protein n=1 Tax=Candidatus Altiarchaeales archaeon A3 TaxID=1933927 RepID=A0A1W9MQA0_9ARCH	100	151	152	151	1.5e-75	292		no hit
Altivir_3_ACLF_13		UniRef100_A0A1W9MNA7 Uncharacterized protein n=1 Tax=Candidatus Altiarchaeales archaeon A3 TaxID=1933927 RepID=A0A1W9MNA7_9ARCH	100	77	78	77	1.3e-33	151.8		no hit
Altivir_3_ACLF_14		UniRef100_A0A1W9MND5 Uncharacterized protein (Fragment) n=1 Tax=Candidatus Altiarchaeales archaeon A3 TaxID=1933927 RepID=A0A1W9MND5_9ARCH	100	137	138	139	4.2e-72	280.4		no hit
Altivir_3_ACLF_15		no hit								no hit
Altivir_4_ACLF_1		no hit								no hit
Altivir_4_ACLF_2		no hit								no hit
Altivir_4_ACLF_3		no hit								no hit
Altivir_4_ACLF_4		no hit							6J7X_A	Protein prenyltransferase alpha subunit repeat-containing; lipid transferase, LIPID BINDING PROTEIN; HET: GRG; 2.75A {Homo sapiens}; Related PDB entries: 6J74_A 6J7F_A	100	1.3e-30
Altivir_4_ACLF_5		no hit								no hit
Altivir_4_ACLF_6		no hit								no hit
Altivir_4_ACLF_7		UniRef100_A0A2I0QDY1 TPR_REGION domain-containing protein n=1 Tax=Candidatus Altiarchaeales archaeon HGW-Altiarchaeales-3 TaxID=2013675 RepID=A0A2I0QDY1_9ARCH	70.8	144	151	536	9.4e-49	203		no hit
Altivir_4_ACLF_8		no hit								no hit
Altivir_4_ACLF_9		no hit								no hit
Altivir_4_ACLF_10		no hit								no hit
Altivir_4_ACLF_11		no hit								no hit
Altivir_4_ACLF_12		no hit								no hit
Altivir_4_ACLF_13		no hit								no hit
Altivir_4_ACLF_14		no hit								no hit
Altivir_4_ACLF_15		UniRef100_A0A2I0QJ04 TPR_REGION domain-containing protein (Fragment) n=2 Tax=unclassified Candidatus Altiarchaeales TaxID=1849260 RepID=A0A2I0QJ04_9ARCH	60.5	43	65	826	5.5e-06	59.7	5WFT_A	PelB; Tetratricopeptide repeat, STRUCTURAL PROTEIN; HET: MSE; 2.821A {Pseudomonas aeruginosa (strain ATCC 15692 / DSM 22644 / CIP 104116 / JCM 14847 / LMG 12228 / 1C / PRS 101 / PAO1)}	98.88	4.9e-10
Altivir_4_ACLF_16		no hit								no hit
Altivir_4_ACLF_17		UniRef100_UPI0009B13C5F hypothetical protein n=1 Tax=Clostridium botulinum TaxID=1491 RepID=UPI0009B13C5F	45.9	98	101	190	3.1e-16	94.4		no hit
Altivir_4_ACLF_18		UniRef100_A0A1W9MPC8 Transposase n=1 Tax=Candidatus Altiarchaeales archaeon A3 TaxID=1933927 RepID=A0A1W9MPC8_9ARCH	90.9	372	373	402	8.7e-189	669.5	6NY2_Y	CasX/DNA/RNA Complex; CasX, sgRNA, target DNA, CRISPR; 3.2A {Deltaproteobacteria bacterium}; Related PDB entries: 6NY1_Y 6NY3_Y	99.93	2.8e-27
Altivir_5_ACLF_1		UniRef100_A0A1W9MDL5 Uncharacterized protein n=1 Tax=Candidatus Altiarchaeales archaeon A3 TaxID=1933927 RepID=A0A1W9MDL5_9ARCH	100	91	92	91	7.2e-44	186		no hit
Altivir_5_ACLF_2		UniRef100_A0A1W9MD96 Uncharacterized protein n=1 Tax=Candidatus Altiarchaeales archaeon A3 TaxID=1933927 RepID=A0A1W9MD96_9ARCH	100	70	71	70	2.8e-27	130.6		no hit
Altivir_5_ACLF_3		UniRef100_A0A1W9MD98 Uncharacterized protein n=1 Tax=Candidatus Altiarchaeales archaeon A3 TaxID=1933927 RepID=A0A1W9MD98_9ARCH	100	166	167	166	7.6e-84	319.7		no hit
Altivir_5_ACLF_4		no hit								no hit
Altivir_5_ACLF_5		UniRef100_A0A1W9MDA8 Uncharacterized protein n=1 Tax=Candidatus Altiarchaeales archaeon A3 TaxID=1933927 RepID=A0A1W9MDA8_9ARCH	75.6	41	54	155	4.4e-09	69.7		no hit
Altivir_5_ACLF_6		no hit								no hit
Altivir_5_ACLF_7		UniRef100_A0A1W9MDA8 Uncharacterized protein n=1 Tax=Candidatus Altiarchaeales archaeon A3 TaxID=1933927 RepID=A0A1W9MDA8_9ARCH	100	155	156	155	4.2e-84	320.5		no hit
Altivir_5_ACLF_8		no hit								no hit
Altivir_5_ACLF_9		no hit								no hit
Altivir_5_ACLF_10		UniRef100_A0A1W9MDF1 Uncharacterized protein n=1 Tax=Candidatus Altiarchaeales archaeon A3 TaxID=1933927 RepID=A0A1W9MDF1_9ARCH	100	149	150	149	2.3e-79	304.7		no hit
Altivir_5_ACLF_11		no hit								no hit
Altivir_5_ACLF_12		UniRef100_A0A1W9MDI7 Uncharacterized protein n=1 Tax=Candidatus Altiarchaeales archaeon A3 TaxID=1933927 RepID=A0A1W9MDI7_9ARCH	100	60	61	60	2.2e-25	124		no hit
Altivir_5_ACLF_13		UniRef100_A0A1W9MDG3 Uncharacterized protein n=1 Tax=Candidatus Altiarchaeales archaeon A3 TaxID=1933927 RepID=A0A1W9MDG3_9ARCH	100	28	66	65	9.5e-06	58.9		no hit
Altivir_5_ACLF_14		UniRef100_A0A1W9MF27 Uncharacterized protein n=1 Tax=Candidatus Altiarchaeales archaeon A3 TaxID=1933927 RepID=A0A1W9MF27_9ARCH	100	78	79	78	1.9e-32	147.9		no hit
Altivir_5_ACLF_15		UniRef100_A0A1W9MDD7 Uncharacterized protein n=1 Tax=Candidatus Altiarchaeales archaeon A3 TaxID=1933927 RepID=A0A1W9MDD7_9ARCH	100	91	92	91	2.3e-42	181		no hit
Altivir_5_ACLF_16		UniRef100_A0A1W9MDA5 Uncharacterized protein n=1 Tax=Candidatus Altiarchaeales archaeon A3 TaxID=1933927 RepID=A0A1W9MDA5_9ARCH	100	78	79	78	1.3e-30	141.7		no hit
Altivir_6_ACLF_1		no hit								no hit
Altivir_6_ACLF_2		no hit								no hit
Altivir_6_ACLF_3		UniRef100_A0A497B6Z1 Uncharacterized protein n=1 Tax=Chloroflexi bacterium TaxID=2026724 RepID=A0A497B6Z1_9CHLR	32.4	346	301	359	1.1e-37	167.2		no hit
Altivir_6_ACLF_4		no hit								no hit
Altivir_6_ACLF_5		no hit								no hit
Altivir_6_ACLF_6		no hit								no hit
Altivir_6_ACLF_7		no hit								no hit
Altivir_6_ACLF_8		no hit								no hit
Altivir_7_ACLF_1		UniRef100_A0A1W9MD44 Uncharacterized protein n=1 Tax=Candidatus Altiarchaeales archaeon A3 TaxID=1933927 RepID=A0A1W9MD44_9ARCH	100	88	89	88	1.4e-44	188.3		no hit
Altivir_7_ACLF_2		UniRef100_A0A1W9MES6 Uncharacterized protein n=1 Tax=Candidatus Altiarchaeales archaeon A3 TaxID=1933927 RepID=A0A1W9MES6_9ARCH	100	123	124	123	1.1e-63	252.3		no hit
Altivir_7_ACLF_3		UniRef100_A0A1W9MD68 Uncharacterized protein n=1 Tax=Candidatus Altiarchaeales archaeon A3 TaxID=1933927 RepID=A0A1W9MD68_9ARCH	100	79	80	79	2.2e-36	161		no hit
Altivir_7_ACLF_4		no hit								no hit
Altivir_7_ACLF_5		UniRef100_A0A1W9MD89 Uncharacterized protein n=1 Tax=Candidatus Altiarchaeales archaeon A3 TaxID=1933927 RepID=A0A1W9MD89_9ARCH	100	92	93	92	5.6e-44	186.4		no hit
Altivir_7_ACLF_6		UniRef100_A0A1W9MD07 Uncharacterized protein n=1 Tax=Candidatus Altiarchaeales archaeon A3 TaxID=1933927 RepID=A0A1W9MD07_9ARCH	100	70	71	70	3.6e-19	103.6		no hit
Altivir_7_ACLF_7		UniRef100_A0A1W9MD53 RNA ligase (ATP) n=1 Tax=Candidatus Altiarchaeales archaeon A3 TaxID=1933927 RepID=A0A1W9MD53_9ARCH	99.7	349	350	348	1.9e-198	701.4	TIGR02306	RNA_lig_DRB0094; RNA ligase, DRB0094 family. The member of this family from Deinococcus radiodurans, a species that withstands and recovers from extensive radiation or dessication damage, is an apparent RNA ligase.	100	1.4e-49
Altivir_7_ACLF_8		no hit								no hit
Altivir_7_ACLF_9		no hit								no hit
Altivir_8_HURL_1		no hit								no hit				no hit			no hit
Altivir_8_HURL_2		UniRef100_A0A1J4UD81 Uncharacterized protein n=1 Tax=Ignavibacteria bacterium CG1_02_37_35 TaxID=1805220 RepID=A0A1J4UD81_9BACT	38.3	313	330	465	1.5e-51	213.4	5OE8_C	Large subunit terminase; large terminase, VIRAL PROTEIN; 2.2A {Deep-sea thermophilic phage D6E}; Related PDB entries: 5OE8_B 5OE8_A 5OE9_B 5OE9_C 5OE9_A 5OEE_E 5OEE_F 5OEE_C 5OEE_D 5OEE_B 5OEE_A 5OEA_E 5OEA_F 5OEA_C 5OEA_D 5OEA_B 5OEA_A 5OEB_E 5OEB_F 5OEB_C 5OEB_D 5OEB_B 5OEB_A	100	1e-30	A0A2H5UVB7_9ARCH	Terminase_6 domain-containing protein	4.1e-08	43.7	gp17 terminase DNA packaging enzyme, large subunit [Escherichia phage JS10]	224	224	0.61	2e-64	18.14%	YP_002922510.1
Altivir_8_HURL_3		UniRef100_A0A2H9PEF6 Uncharacterized protein (Fragment) n=1 Tax=Candidatus Desantisbacteria bacterium CG_4_10_14_0_8_um_filter_39_17 TaxID=1974542 RepID=A0A2H9PEF6_9BACT	37.7	207	250	1993	1.5e-27	133.3	4QVS_A	S-layer domain-containing protein; Human Microbiome, Midwest Center for; HET: MSE; 2.1A {Ruminiclostridium thermocellum ATCC 27405}	99.14	3.2e-9	A0A0N0V0T7_9DELT	Secreted protein containing Dystroglycan-type cadherin-like domain protein	5.1e-81	25.6	PREDICTED: C-reactive protein [Propithecus coquereli]	149	149	0.67	2e-40	16.11%	XP_012517316.1
Altivir_8_HURL_4		no hit							6QYY_D	Capsid fiber protein; bacteriophage, phi29, prohead, VIRUS; HET: SO4; 1.8A {Bacillus phage phi29}; Related PDB entries: 6QYY_E 6QYY_F 6QYY_C 6QYY_B 6QYY_A	99.63	4.6e-17	F4D1C8_PSEUX	Uncharacterized protein	8.5e-08	43.4	hypothetical protein DRP29_00525 [Thermodesulfobacteria bacterium]	63.2	63.2	0.99	3e-09	31.87%	RKX61364.1
Altivir_8_HURL_5		no hit								no hit				no hit			no hit
Altivir_8_HURL_6		no hit								no hit				no hit			hypothetical protein COY63_00860 [Candidatus Huberarchaeum crystalense]	73.2	73.2	0.91	1e-13	33.85%	PIY99932.1
Altivir_8_HURL_7		no hit								no hit				no hit			no hit
Altivir_8_HURL_8		UniRef100_A0A0F9LNW5 Uncharacterized protein n=1 Tax=marine sediment metagenome TaxID=412755 RepID=A0A0F9LNW5_9ZZZZ	27.2	335	337	342	1e-23	120.9	3J7W_E	Major capsid protein 10A; maturation, DNA packaging, Procapsid, Non-covalent; 3.5A {Enterobacteria phage T7}; Related PDB entries: 3IZG_C 3J7X_D 2XVR_G 3IZG_D 3J7X_G 2XVR_B 3IZG_G 3J7X_B 2XVR_A 3IZG_B 3J7X_A 3IZG_A 3J7V_E 3J7V_F 3J7V_C 3J7V_D 3J7V_G 3J7V_B 3J7V_A 3J7W_F 3J7W_C 3J7W_D 3J7W_G 3J7W_B 3J7W_A 2XVR_E 3J7X_E 2XVR_F 3IZG_E 3J7X_F 2XVR_C 3IZG_F 3J7X_C 2XVR_D	99.86	7e-23		no hit			N4-gp56 family major capsid protein [Thermoprotei archaeon]	110	110	0.81	5e-24	31.52%	RLE67811.1
Altivir_8_HURL_9		UniRef100_A0A2H9M1N8 Uncharacterized protein n=3 Tax=Candidatus Huberiarchaeum crystalense TaxID=2014257 RepID=A0A2H9M1N8_9ARCH	36.6	328	321	282	4.2e-38	168.7	PF03420.13	Peptidase_S77 ; Prohead core protein serine protease	99.12	1.7e-12		no hit			hypothetical protein COS45_02680 [Candidatus Huberarchaeum crystalense]	175	175	0.97	5e-49	38.36%	PIV13482.1
Altivir_8_HURL_10		no hit								no hit				no hit			no hit
Altivir_8_HURL_11		no hit							4GA2_A	E3 SUMO-PROTEIN LIGASE RANBP2; TPR motif, Nuclear pore complex; 0.95A {Pan troglodytes}; Related PDB entries: 4GA1_A 4GA0_A	99.64	3.9e-9	A7I7H9_METB6	TPR repeat-containing protein	3.5e-109	16.8	conserved hypothetical protein, membrane [Candidatus Magnetobacterium bavaricum]	96.7	331	0.96	5e-21	26.09%	KJU87414.1
Altivir_8_HURL_12		no hit							5WFT_A	PelB; Tetratricopeptide repeat, STRUCTURAL PROTEIN; HET: MSE; 2.821A {Pseudomonas aeruginosa (strain ATCC 15692 / DSM 22644 / CIP 104116 / JCM 14847 / LMG 12228 / 1C / PRS 101 / PAO1)}	98.92	6.8e-10	A0A1D2RCA2_9ARCH	TPR_REGION domain-containing protein	7.0e-90	23.9	hypothetical protein APR62_07400 [Smithella sp. SDB]	68.2	107	0.97	2e-11	29.41%	KQC06867.1
Altivir_8_HURL_13		no hit								no hit			Q46IU4_PROMT	TPR repeat	1.6e-23	13.7	Chain A, Designed Protein Ctpr2 [unidentified]	68.6	154	0.53	1e-12	29.69%	1NA3_A
Altivir_8_HURL_14		no hit								no hit			S4R616_PETMA	Uncharacterized protein	7.2e-08	0.1	no hit
Altivir_8_HURL_15		UniRef100_X0V8W5 Uncharacterized protein (Fragment) n=1 Tax=marine sediment metagenome TaxID=412755 RepID=X0V8W5_9ZZZZ	39.4	104	210	103	1.6e-09	73.2		no hit				no hit			no hit
Altivir_8_HURL_16		no hit								no hit				no hit			no hit
Altivir_8_HURL_17		no hit								no hit			A0A4Q1IAH4_9FLAO	Glycosyltransferase family 1 protein (Fragment)	3.2e-06	3.9	TPA: nicotinate-nucleotide--dimethylbenzimidazole phosphoribosyltransferase [Syntrophobacteraceae bacterium]	44.3	44.3	0.3	0.002	47.83%	HAA03246.1
Altivir_8_HURL_18		no hit								no hit				no hit			hypothetical protein [Betaproteobacteria bacterium]	49.7	49.7	0.94	7e-05	37.33%	NDD14816.1
Altivir_8_HURL_19		no hit								no hit				no hit			no hit
Altivir_8_HURL_20		no hit								no hit				no hit			no hit
Altivir_8_HURL_21		no hit								no hit			D4ZVE3_ARTPN	Uncharacterized protein	1.9e-18	-1.1	no hit
Altivir_8_HURL_22		no hit								no hit				no hit			no hit
Altivir_8_HURL_23		no hit								no hit				no hit			M3 family oligoendopeptidase [Cerasibacillus sp. CC-CFT480]	70.1	70.1	0.52	2e-11	23.44%	WP_147666991.1
Altivir_8_HURL_24		no hit								no hit				no hit			no hit
Altivir_8_HURL_25		no hit								no hit				no hit			no hit
Altivir_8_HURL_26		no hit								no hit				no hit			no hit
Altivir_8_HURL_27		UniRef100_A0A1W9MM95 MCM domain-containing protein n=1 Tax=Candidatus Altiarchaeales archaeon A3 TaxID=1933927 RepID=A0A1W9MM95_9ARCH	43.7	769	778	779	1.3e-162	583.6	4ME3_A	DNA replication licensing factor MCM; AAA+, Zinc binding domain, Helicase; 1.794A {Thermoplasma acidophilum}	100	2.6e-32	A0A2R6T4Z3_9ARCH	AAA family ATPase	1.5e-110	378.8	minichromosome maintenance protein MCM [Vulcanisaeta distributa]	662	662	0.86	0.0	30.57%	WP_013335643.1
Altivir_8_HURL_28		no hit								no hit				no hit			no hit
Altivir_8_HURL_29		UniRef100_A0A1B2I384 PAPS_reduct domain-containing protein n=1 Tax=Cloacibacillus porcorum TaxID=1197717 RepID=A0A1B2I384_9BACT	41.6	243	265	241	5.1e-42	181.4	2WSI_A	FAD SYNTHETASE (E.C.2.7.7.2); TRANSFERASE, NUCLEOTIDYLTRANSFERASE, NUCLEOTIDE-BINDING; HET: FAD; 1.9A {SACCHAROMYCES CEREVISIAE}	99.9	4.1e-26	A0A4R1Q3E4_9FIRM	Phosphoadenosine phosphosulfate reductase	6.1e-48	174.6	phosphoadenosine phosphosulfate reductase family protein [Methanocaldococcus jannaschii]	211	211	0.68	7e-62	30.10%	WP_064496383.1
Altivir_8_HURL_30		UniRef100_A0A2I0QGN2 Beta_helix domain-containing protein (Fragment) n=1 Tax=Candidatus Altiarchaeales archaeon HGW-Altiarchaeales-2 TaxID=2013674 RepID=A0A2I0QGN2_9ARCH	100	345	516	346	1.2e-188	669.5		no hit			A0A1D2R8T3_9ARCH	Uncharacterized protein	1.4e-06	13.4	hypothetical protein CVT89_06150 [Candidatus Altiarchaeales archaeon HGW-Altiarchaeales-2]	558	558	0.66	0.0	100.00%	PKP56467.1
Altivir_8_HURL_31		no hit								no hit				no hit			hypothetical protein [archaeon]	56.2	56.2	0.2	5e-07	50.00%	NCT59004.1
Altivir_8_HURL_32		no hit								no hit			A0A1H4JYI8_9RHIZ	Filamentous hemagglutinin family N-terminal domain-containing protein	3.5e-07	1.6	hypothetical protein DRP85_05480 [Candidatus Omnitrophica bacterium]	45.4	45.4	0.98	0.003	29.06%	RKY41679.1
Altivir_8_HURL_33		no hit								no hit				no hit			no hit
Altivir_8_HURL_34		UniRef100_UPI000C9DB6DA hypothetical protein n=1 Tax=Vibrio diazotrophicus TaxID=685 RepID=UPI000C9DB6DA	64.1	64	73	78	1.1e-13	85.5		no hit			F9ZGD2_9PROT	Uncharacterized protein	3.4e-18	75.9	hypothetical protein [Gimesia sp.]	77.0	77.0	0.89	9e-17	56.92%	MAC54901.1
Altivir_8_HURL_35		UniRef100_A0A2H9P8X1 Uncharacterized protein n=1 Tax=Candidatus Huberiarchaeum crystalense TaxID=2014257 RepID=A0A2H9P8X1_9ARCH	44.4	293	384	292	2.8e-65	259.2	PF04860.12	Phage_portal ; Phage portal protein	99.95	7.3e-29		no hit			TPA: phage portal protein [Nitrosopumilus sp.]	107	107	0.9	3e-21	26.94%	HEU04797.1
Altivir_8_HURL_36		no hit								no hit				no hit			no hit
